# Dynamic recycling of extracellular ATP in human epithelial intestinal cells

**DOI:** 10.1101/2023.02.10.527987

**Authors:** Nicolas Andres Saffioti, Cora Lilia Alvarez, Zaher Bazzi, María Virginia Gentilini, Gabriel Gondolesi, Pablo Julio Schwarzbaum, Julieta Schachter

**Affiliations:** Instituto de Química y Físico-Química Biológicas “Prof. Alejandro C. Paladini”, Universidad de Buenos Aires (UBA), Consejo Nacional de Investigaciones Científicas y Técnicas (CONICET), Facultad de Farmacia y Bioquímica, Junín 956, Buenos Aires, Argentina; Universidad de Buenos Aires (UBA), Facultad de Farmacia y Bioquímica, Departamento de Química Biológica, Cátedra de Química Biológica, Junín 956, Buenos Aires, Argentina; Instituto de Nanosistemas, Universidad Nacional de General San Martin, Argentina; Fundación Favaloro Hospital Universitario, Unidad de Insuficiencia, Rehabilitación y Trasplante Intestinal, Buenos Aires, Argentina; Instituto de Medicina Traslacional, Trasplante y Bioingeniería (IMETTyB, CONICET, Universidad Favaloro), Laboratorio de Inmunología asociada al Trasplante, Buenos Aires, Argentina; Universidad de Buenos Aires (UBA), Facultad de Ciencias Exactas y Naturales, Departamento de Biodiversidad y Biología Experimental, Intendente Güiraldes 2160, Ciudad Universitaria, Buenos Aires, Argentina

## Abstract

Intestinal epithelial cells play important roles in the absorption of nutrients, secretion of electrolytes and food digestion. The function of these cells is strongly influenced by purinergic signalling activated by extracellular ATP (eATP) and other nucleotides. The activity of several ecto-enzymes determines the dynamic regulation of eATP. In pathological contexts, eATP may act as a danger signal controlling a variety of purinergic responses aimed at defending the organism from pathogens present in the intestinal lumen.

In this study, we characterized the dynamics of eATP on polarised and non-polarised Caco-2 cells. eATP was quantified by luminometry using the luciferin-luciferase reaction. Results show that non-polarized Caco-2 cells triggered a strong but transient release of intracellular ATP after hypotonic stimuli, leading to low micromolar eATP accumulation. Subsequent eATP hydrolysis mainly determined eATP decay, though this effect could be counterbalanced by eATP synthesis by ecto-kinases kinetically characterized in this study. In polarized Caco-2 cells, eATP showed a faster turnover at the apical vs the basolateral side.

To quantify the extent to which different processes contribute to eATP regulation, we created a data-driven mathematical model of the metabolism of extracellular nucleotides. Model simulations showed that eATP recycling by ecto-AK is more efficient a low micromolar eADP concentrations and is favored by the low eADPase activity of Caco-2 cells. Simulations also indicated that a transient eATP increase could be observed upon the addition of non-adenine nucleotides due the high ecto-NDPK activity in these cells. Model parameters showed that ecto-kinases are asymmetrically distributed upon polarization, with the apical side having activity levels generally greater in comparison with the basolateral side or the non-polarized cells.

Finally, experiments using human intestinal epithelial cells confirmed the presence of functional ecto-kinases promoting eATP synthesis. The adaptive value of eATP regulation and purinergic signalling in the intestine is discussed.

**Authors summary:** Intestinal epithelial cells play important roles in the absorption of nutrients, secretion of electrolytes and food digestion. When intracellular ATP is released into the intestinal milieu, either at the lumen or the internal side, the resulting extracellular ATP can act as an alert signal to engage cell surface purinergic receptors that activate the immune defence of the organism against pathogens.

We worked with Caco-2 and primary human intestinal cell, and our results showed that extracellular ATP regulation is a complex network of reactions that simultaneously consume or generate ATP in whole viable intestinal epithelial cells. In particular, we created a mathematical model, fitted to experimental data, that allowed to quantify the degree to which intracellular ATP release and the activity of a variety of ectoenzymes controlling the concentration of extracellular ATP in a complex way.
