## Supplemental Table 1 and 2 for "Dynamic recycling of extracellular ATP in human epithelial intestinal cells"

### Sheet: Hoja1
	S1 Table
	Flux	Reaction	Equation			Parameters					Observations
						Name		Value	Units	Source
	JATP	iATP→eATP		For 100 mOsm		KJNL		10.3 ± 1.0		This work	When an 100 mOsm hypotonic shock was applied, JNL was modelled as a transient iATP efflux that exponentially inactivates (Espelt et al., 2013). On the other hand, the JL contribution represents the iATP release due to cell lysis. JL was modelled as a constant flux.
						kobs		2.0 ± 0.2	min-1	This work
						KJL		0.053 ± 0.005		This work
				For 180 or 300 mOsm (JNL is represented as a instantaneous eATP increase).		[ATP]released	180 mOsm	1.2 ± 0.06		This work	When 180 mOsm or isosmotic shocks were applied, JATP could be explained considering no JL. The JNL was so fast than could be approximated to a instantaneously iATP release similarly to our previous work (Schachter et al., 2021). To model the iATP release, an amount of eATP ([eATP]released) was added to the simulation at the shock time (10 minutes).
							300 mOsm	0.12 ± 0.06
				For 100, 180 and 300 mOsm		KLeakage		0.001		This work	Jleakage was considered as constant iATP release
	Jecto-ATPase	eATP → eADP+γPi				KATP		0.1		Schachter et al. 2021	The reaction was modelled as a linear equation. eATP hydrolysis showed no saturation between 0 and 12 µM eATP in our previous work (Schachter et al. 2021).
	Jecto-ADPase	eADP → eAMP+βPi				KADP		0.008		Schachter et al. 2021	This reaction was modelled as a linear equation whose kinetic constant was 8% of that of ecto-ATPase activity as reported in our previous work (Schachter et al. 2021).
	Jecto-AMPase	eAMP → eADO+αPi				Km Ecto-AMPase		20	µM	Navarro et al. 1998	This reaction represents the eAMP hydrolysis whose Vmax is 50% of that of ecto-ATPase (Schachter et al. 2021). The Km was taken from the work of Navarro et al. which was 20 µM (Navarro et al. 1998).
						Vmax Ecto-AMPase		71.6		Schachter et al. 2021
	Jecto-AK	eAMP + eATP ↔ 2 eADP				Km		120	µM	Sheng et al. 1999	The AK activity in Caco-2 cells was fitted using the equation proposed by Sheng et al. 1998. Although in that work experimental data was obtained using AK from rabbit muscle, the equation could be satisfactorily fitted to our results of ecto-AK (Fig. 5D). Fitting was achieved by optimizing the value of the FtrAK parameter, which represents the amount of enzyme per mg of cell protein in the extrac…
						K'M		3300	µM	Sheng et al. 1999
						KD1		28	µM	Sheng et al. 1999
						KD2		33	µM	Sheng et al. 1999
						K'D1		910	µM	Sheng et al. 1999
						KT		60	µM	Sheng et al. 1999
						k1		14000		Sheng et al. 1999
						k-1		8000		Sheng et al. 1999
						k2		710		Sheng et al. 1999
						k-2		960		Sheng et al. 1999
						FtrAK		(3,01 ± 0,01) x 10-3		This work
	Jecto-NDPK	eNDP+eATP↔eNTP+eADP				Keq		1.28	no units	Garces and Cleland, 1969	This reaction represents the reversible phosphate transfer between eATP and other eNDPs. In this work, eCTP and eUTP were tested in the model. The ping-pong equation for steady-state enzyme kinetics incorporated in COPASI software was used. In NDPK activity, the product inhibition by eNDPs (KiADP and KiNDP) is usually similar to the affinity of NDPs (KmADP and KmNDP) (Lascu et Gonin 2005). Thus, …
						Vmax-NDPK		101 ± 11		This work
						KmAT		300	µM	Garces and Cleland, 1969
						KmAD		65 ± 8	µM	This work
						KmCDP		285	µM	This work (calculated form Haldane relationship)
						KmUDP		348	µM	This work (calculated form Haldane relationship)
						KmCTP		1535 ± 185	µM	This work
						KmUTP		2773 ± 1344	µM	This work
	Jecto-NTPase	eNTP→eNDP+γPi				KNTPase		0.09 ± 0.02		This work	Experiments using eUTP suggested that there was a significant ecto-NTPase activity for eUTP (Fig, 3 C), although there was no appreciable saturation in the concentrations tested. Therefore, a linear equation was employed to account for the ecto-UTPase activity and [eNTP]=[eUTP]. The hydrolysis of eCTP was small enough for neglecting it without affecting the model fitting
	Initial [eADP]					[eADP]0		1.1	µM/mg	This work	The [eADP] in resting conditions was fitted to experimental data. [eADP] was restricted within the confidence interval indicated by our experimental results 0.77 ± 0.44 µM eADP/mg (Supplementary Fig. 2).
	Please see section 4.13.1 of the manuscript for more details on the references cited in this table
	S2A Table
	JATP in differentiated Caco-2 cells
	Flux	Reaction	Equation			Parameters						Observations
						Name		Value (apical)	Value (basolateral)	Units	Source
	JATP	iATP→eATP		JNL		KJNL		1.0 ± 0.4	0.6 ± 0.3		This work	The JATP expression for the 180 mOsm hypotonic shock in the polarized cells was different from the one employed non-polarized cells. The [eATP] kinetics after the stimulus in polarized cells showed a slower behavior in comparison with the non-polarized cells (Fig. 7A). Two phases of JATP can be observed in both apical and basolateral compartments thus, the expression of JNL had 2 exponential term…
						kobs		2.0 ± 0.9		min-1	This work
						KJNL-2		0.03 ± 0.01	0.06 ± 0.04		This work
						kobs-2		0.04 ± 0.02	0.11 ± 0.07	min-1	This work
				JL
				Jleakage		KLeakage		0.001			This work
	S2B Table
	Other parameters
	Parameter	Value (apical)	Value (basolateral)	Units	Source	Flux
	KATP	1.7 ± 0.1	0.36 ± 0.22		This work (Fig. S5)	Jecto-ATPase
	KADP	0.611 ± 0.006	0		This work	Jecto-ADPase
	FtrAK	0.0135 ± 0.0001	0.0016 ± 0.0001	mg-1	This work	Jecto-AK
	Vmax-NDPK	106.8 ± 0.7	17.62 ± 0.03		This work	Jecto-NDPK
	KNTPase	0.031 ± 0.0003	0		This work	Jecto-NTPase
